# miRmedon: confident detection of microRNA editing

**DOI:** 10.1101/774661

**Authors:** Amitai Mordechai, Alal Eran

## Abstract

microRNA (miRNA), key regulators of gene expression, are prime targets for adenosine deaminase acting on RNA (ADAR) enzymes. Although ADAR-mediated A-to-I miRNA editing has been shown to be essential for orchestrating complex processes, including neurodevelopment and cancer progression, only a few human miRNA editing sites have been reported. Several computational approaches have been developed for the detection of miRNA editing in small RNAseq data, all based on the identification of systematic mismatches of ‘G’ at primary adenosine sites in known miRNA sequences. However, these methods have several limitations, including their ability to detect only one editing site per sequence (although editing of multiple sites per miRNA has been reproducibly validated), their focus on uniquely mapping reads (although 20% of human miRNA are transcribed from multiple loci), and their inability to detect editing in miRNA genes harboring genomic variants (although 73% of human miRNA loci include a reported SNP or indel). To overcome these limitations, we developed miRmedon, that leverages large scale human variation data, a combination of local and global alignments, and a comparison of the inferred editing and error distributions, for a confident detection of miRNA editing in small RNAseq data. We demonstrate its improved performance as compared to currently available methods and describe its advantages.

**Availability and implementation:** Python source code is available at https://github.com/Amitai88/miRmedon
