## Supplementary Table 1 for "miRmedon: confident detection of microRNA editing"

### Sheet: Supplementary Table 1
mature miRNA	position	G coverage	A coverage	Editing levels	p-value	Alon et al.	Previously reported site	Pinto's confident sites
hsa-miR-598-3p	2	39	12639	0.307619	1e-05	P	P	P
hsa-miR-376c-3p	6	4638	5044	47.9033	1e-05	P	P	P
hsa-miR-376c-3p	13	84	9598	0.867589	1e-05	O	O	O
hsa-miR-376c-3p	12	55	9627	0.568064	1e-05	O	O	O
hsa-miR-324-5p	11	12	5646	0.212089	1e-05	O	O	O
hsa-miR-196a-5p	12	196	0	100	1e-05	O	O	O
hsa-miR-376a-3p	6	4663	195	95.986	1e-05	O	P	P
hsa-miR-376a-3p	14	61	4797	1.25566	1e-05	O	O	O
hsa-miR-376a-3p	18	20	4838	0.411692	1e-05	O	O	O
hsa-miR-376a-3p	13	25	4833	0.514615	1e-05	O	O	O
hsa-let-7d-5p	19	13	4791.25	0.270594	1e-05	O	O	O
hsa-miR-411-5p	5	1264	5592	18.4364	1e-05	P	P	P
hsa-miR-376b-3p	13	16	912	1.72414	1e-05	P	P	O
hsa-miR-381-3p	4	448	6264	6.67461	1e-05	P	P	P
hsa-miR-27a-3p	4	15	3491.67	0.427757	1e-05	O	O	O
hsa-miR-27a-3p	6	27	3479.67	0.769962	1e-05	P	P	P
hsa-let-7d-3p	5	21	1111	1.85512	1e-05	P	P	P
hsa-miR-107	23	17	4952.67	0.342075	1e-05	O	O	O
hsa-miR-455-5p	17	23	1749	1.29797	1e-05	P	P	P
hsa-miR-377-3p	10	65	1269	4.87256	1e-05	O	P	P
hsa-let-7f-5p	12	201	18727.1	1.06191	1e-05	O	O	O
hsa-let-7f-5p	17	229	18699.1	1.20984	1e-05	O	O	O
hsa-miR-27b-3p	4	61	16892.7	0.359804	1e-05	O	P	O
hsa-miR-484	3	11	2545	0.43036	1e-05	O	O	O
hsa-miR-203b-5p	22	67	13.5	83.2298	1e-05	O	O	O
hsa-miR-497-3p	20	73	0	100	1e-05	O	P	P
hsa-miR-99a-5p	1	11195	203352	5.21798	1e-05	P	P	P
hsa-miR-130a-3p	8	14	3642.5	0.38288	1e-05	O	O	O
hsa-miR-130a-3p	2	25	3631.5	0.683714	1e-05	P	P	O
hsa-miR-29c-3p	22	80	35955.7	0.222002	1e-05	O	O	O
hsa-miR-140-3p	12	10	4310	0.231482	1e-05	O	O	O
hsa-miR-130b-3p	21	10	217.5	4.3956	1e-05	O	P	P
hsa-miR-708-5p	2	11	1026	1.06075	1e-05	O	O	O
hsa-miR-98-5p	11	66	1770.5	3.59379	1e-05	O	P	P
hsa-miR-3065-3p	22	10	235.5	4.07332	1e-05	O	O	O
hsa-miR-376a-5p	3	336	860	28.0936	1e-05	P	P	P
hsa-miR-338-3p	14	15	12478.5	0.120062	3e-05	O	O	O
hsa-miR-379-5p	5	119	1056	10.1277	4e-05	P	P	P
hsa-miR-24-3p	19	17	16173	0.105003	0.000399996	O	O	O
hsa-miR-98-5p	17	20	1816.5	1.08903	0.00372996	O	O	O
hsa-miR-124-3p	22	1067	494803	0.215177	0.00459995	O	O	O
hsa-miR-29a-3p	22	252	66728.7	0.376228	0.00713993	O	O	O
hsa-miR-381-3p	7	144	6568	2.14541	0.00862991	O	P	P
hsa-miR-24-3p	21	104	16086	0.642372	0.0095999	O	O	O
hsa-miR-124-3p	21	546	495324	0.11011	0.0134499	O	O	O
hsa-miR-598-3p	22	23	12655	0.181417	0.0195598	O	O	O
hsa-miR-9-3p	20	57	52476.5	0.108502	0.0220398	O	O	O
hsa-miR-16-5p	8	81	60172.5	0.134432	0.0255997	O	O	O
hsa-miR-29b-3p	18	87	158354	0.0549101	0.0268897	O	O	O
hsa-miR-125b-5p	22	115	171720	0.0669247	0.0367996	O	O	O
hsa-miR-33a-5p	21	22	10662	0.205915	0.0452595	O	O	O
hsa-miR-30d-5p	21	22	13419.5	0.163672	0.0457095	O	O	O
